# Iso-Seq enables discovery of novel isoform variants in human retina at single cell resolution

**DOI:** 10.1101/2024.08.08.607267

**Authors:** Luozixian Wang, Daniel Urrutia-Cabrera, Sandy Shen-Chi Hung, Alex W. Hewitt, Samuel W. Lukowski, Careen Foord, Peng-Yuan Wang, Hagen Tilgner, Raymond C.B. Wong

## Abstract

Recent single cell transcriptomic profiling of the human retina provided important insights into the genetic signals in heterogeneous retinal cell populations that enable vision. However, conventional single cell RNAseq with 3’ short-read sequencing is not suitable to identify isoform variants. Here we utilized Iso-Seq with full-length sequencing to profile the human retina at single cell resolution for isoform discovery. We generated a retina transcriptome dataset consisting of 25,302 nuclei from three donor retina, and detected 49,710 known transcripts and 241,949 novel transcripts across major retinal cell types. We surveyed the use of alternative promoters to drive transcript variant expression, and showed that 1-8% of genes utilized multiple promoters across major retinal cell types. Also, our results enabled gene expression profiling of novel transcript variants for inherited retinal disease (IRD) genes, and identified differential usage of exon splicing in major retinal cell types. Altogether, we generated a human retina transcriptome dataset at single cell resolution with full-length sequencing. Our study highlighted the potential of Iso-Seq to map the isoform diversity in the human retina, providing an expanded view of the complex transcriptomic landscape in the retina.
