## Supplementary data 1 for "Iso-Seq enables discovery of novel isoform variants in human retina at single cell resolution"

### Sheet: Top 10 most differentially spli
Top 10 most differentially spliced exons
Exon location	No. of significant exon comparisons	Gene
chr6_99416349_99416428_ENSG00000132424.16_-	10	PNISR
chr8_42396678_42396680_ENSG00000078668.14_+	9	VDAC3
chr6_135495539_135495709_ENSG00000135541.21_-	9	AHI1
chr6_135497188_135497249_ENSG00000135541.21_-	6	AHI1
chr2_55028164_55028220_ENSG00000115310.18_-	6	RTN4
chr19_30352368_30352484_ENSG00000198597.9_+	5	ZNF536
chr15_62028358_62028420_ENSG00000129003.19_-	5	VPS13C
chr15_62023780_62023845_ENSG00000129003.19_-	5	VPS13C
chr8_61682439_61682483_ENSG00000198363.18_-	4	ASPH
chr1_7785105_7785246_ENSG00000049246.14_+	4	PER3

### Sheet: Top spliced exon (cell type)
Top significant spliced exons by cell type comparison
Exon location	FDR	Gene
chr19_30352368_30352484_ENSG00000198597.9_+	2.7566e-35	ZNF536
chr8_42396678_42396680_ENSG00000078668.14_+	6.59087e-25	VDAC3
chr8_42396678_42396680_ENSG00000078668.14_+	1.618557e-21	VDAC3
chr6_135495539_135495709_ENSG00000135541.21_-	6.75994e-20	AHI1
chr6_135495539_135495709_ENSG00000135541.21_-	1.612094e-18	AHI1
chr6_135497188_135497249_ENSG00000135541.21_-	2.023078e-17	AHI1
chr19_30352368_30352484_ENSG00000198597.9_+	5.444841e-17	ZNF536
chr6_99416349_99416428_ENSG00000132424.16_-	2.40497e-15	PNISR
chr15_62023780_62023845_ENSG00000129003.19_-	7.51494e-15	VPS13C
chr17_58324361_58324494_ENSG00000005379.17_-	8.872929e-15	TSPOAP1

### Sheet: Top DPSI exon (cell type)
Top significant DPSI exons by cell type comparison
Exon location	DPSI	Gene
chr4_55866872_55866892_ENSG00000090989.18_+	0.962963	EXOC1
chr8_61682439_61682483_ENSG00000198363.18_-	0.947368	ASPH
chr15_62028358_62028420_ENSG00000129003.19_-	0.944444	VPS13C
chr15_62023780_62023845_ENSG00000129003.19_-	-0.932816	VPS13C
chr8_61682439_61682483_ENSG00000198363.18_-	0.90389	ASPH

### Sheet: Top spliced exon (cell group)
Top significant spliced exons by cell group comparison
Exon location	FDR	Gene
chr8_42396678_42396680_ENSG00000078668.14_+	1.764417e-35	VDAC3
chr19_30352368_30352484_ENSG00000198597.9_+	2.257986e-35	ZNF536
chr8_42396678_42396680_ENSG00000078668.14_+	7.332505e-31	VDAC3
chr8_61682439_61682483_ENSG00000198363.18_-	3.711355e-23	ASPH
chr15_62023780_62023845_ENSG00000129003.19_-	2.144344e-18	VPS13C
chr15_89218238_89218480_ENSG00000140522.12_-	1.697455e-17	RLBP1
chr4_55866872_55866892_ENSG00000090989.18_+	1.138772e-16	EXOC1

### Sheet: Top DPSI exon (cell group)
Top significant DPSI exons by cell group comparison
Exon location	DPSI	Gene
chr4_55866872_55866892_ENSG00000090989.18_+	0.946667	EXOC1
chr15_62023780_62023845_ENSG00000129003.19_-	0.933015	VPS13C
chr9_36056980_36057013_ENSG00000122707.12_+	0.923077	RECK
chr8_61682439_61682483_ENSG00000198363.18_-	0.91501	ASPH
chr21_29025709_29025771_ENSG00000156256.15_+	0.816176	USP16
chr8_42396678_42396680_ENSG00000078668.14_+	0.8	VDAC3
chr15_62023780_62023845_ENSG00000129003.19_-	-0.933015	VPS13C
chr9_36056980_36057013_ENSG00000122707.12_+	-0.923077	RECK
chr8_61682439_61682483_ENSG00000198363.18_-	-0.902924	ASPH
chr4_55866872_55866892_ENSG00000090989.18_+	-0.887491	EXOC1
chr8_42396678_42396680_ENSG00000078668.14_+	-0.803586	VDAC3
